# UBR4 regulates a MetAP2-dependent Arg/N-degron pathway

**DOI:** 10.1101/2024.10.03.616566

**Authors:** Evan J. Morrison, Emma Horton, Olivia S. Rissland

## Abstract

The open reading frame does more than merely encode a linear peptide sequence; it is a reservoir of regulatory information. Here, as part of investigations into how the N-terminal amino acids regulate translation, we serendipitously uncovered a new N-degron that revealed an additional layer of regulation in these pathways. Using reporter assays, we discovered that peptides bearing position 3 arginine or lysine residues at the N-terminus were rapidly degraded in mammalian cells. We found this pathway requires MetAP2, which co-translationally cleaves the N-terminal methionine preceding second position threonine and valines to initiate protein decay. We used CRISPR-Cas9 to knockout key N-recognins and found that these N-degrons are exclusively targeted by the E3 ligase UBR4, but not by UBR1 or UBR2. Together, our results characterize a new N-degron pathway that reveals a unique role for MetAP2 and UBR4 in mediating protein decay.

**SIGNIFICANCE:** The Arg/N-degron pathway targets position 1 or 2 N-terminal Lys and Arg residues via UBR Box E3 ligases to trigger protein decay. Here we show that UBR4 can specifically recognize position 3 Lys and Arg N-termini upon methionine removal by the methionine amino peptidase MetAP2. Accordingly, proteins that bear N-terminal residues that are processed by MetAP1 are unaffected by the loss or inhibition of MetAP2. Using a combination of reporter assays, and bioinformatic approaches were identified endogenous proteins whose N-termini are recognized by this MetAP2-dependent Arg/N-degron pathway. Thus, our results expand the number of Arg/N-degron substrates and describe a new mechanism through which they are targeted.
