## Supplementary material for "UBR4 regulates a MetAP2-dependent Arg/N-degron pathway": Supp Table 1

### Sheet: ST1  Plasmids
Figure 1	Figure 2	Figure 3	Figure 4	Figure 5	Supplemental Figure 1	Supplemental Figure 2	Supplemental Figure 3	Supplemental Figure 4	Supplemental Figure 5
pOR391 WT Renilla luciferase	pcDNA 3.1 (+) WT Renilla luciferase-EMCV IRES-Firefly luciferase	pcDNA 3.1 (+) Ubiquitin-MTSKV- Renilla luciferase-EMCV IRES-Firefly luciferase	pcDNA 3.1 (+) Ubiquitin-MTSKV- Renilla luciferase-EMCV IRES-Firefly luciferase	pcDNA 3.1 (+) WT Renilla luciferase-EMCV IRES-Firefly luciferase	WT pOR391	pJR103 non-targeting 1 +2	LentiCRISPR v2 non-targeting	pcDNA 3.1 (+) WT Renilla luciferase-EMCV IRES-Firefly luciferase	N/A
pOR391 KIH Renilla luciferase	pcDNA 3.1 (+) KIH 3-5 Renilla luciferase-EMCV IRES-Firefly luciferase	pcDNA 3.1 (+) Ubiquitin-TSKV- Renilla luciferase-EMCV IRES-Firefly luciferase	pcDNA 3.1 (+) Ubiquitin-TSKV- Renilla luciferase-EMCV IRES-Firefly luciferase	pcDNA 3.1 (+) KIH 3-5 Renilla luciferase-EMCV IRES-Firefly luciferase	KIH (AAG ATC CAC) pOR391	pJR103 non-targeting 3 + 4	LentiCRISPR v2 UBR4	pcDNA 3.1 (+) KIH 3-5 Renilla luciferase-EMCV IRES-Firefly luciferase
pIS0	pcDNA 3.1 (+) KIH 4-6 Renilla luciferase-EMCV IRES-Firefly luciferase	pcDNA 3.1 (+) Ubiquitin-MTKIH- Renilla luciferase-EMCV IRES-Firefly luciferase	pcDNA 3.1 (+) Ubiquitin-MTKIH- Renilla luciferase-EMCV IRES-Firefly luciferase	pcDNA 3.1 (+) GNL2- Renilla luciferase-EMCV IRES-Firefly luciferase	KIH (AAA ATA CAT) pOR391	pJR103 MetAP2 1 + 2	pcDNA 3.1 (+) WT Renilla luciferase-EMCV IRES-Firefly luciferase	pcDNA 3.1 (+) ITM2B- Renilla luciferase-EMCV IRES-Firefly luciferase
	pcDNA 3.1 (+) KIH 5-7 Renilla luciferase-EMCV IRES-Firefly luciferase	pcDNA 3.1 (+) Ubiquitin-TKIH- Renilla luciferase-EMCV IRES-Firefly luciferase	pcDNA 3.1 (+) Ubiquitin-TKIH- Renilla luciferase-EMCV IRES-Firefly luciferase	pcDNA 3.1 (+) BRSK2- Renilla luciferase-EMCV IRES-Firefly luciferase	pIS0		pcDNA 3.1 (+) KIH 3-5 Renilla luciferase-EMCV IRES-Firefly luciferase	pcDNA 3.1 (+) ITM2C- Renilla luciferase-EMCV IRES-Firefly luciferase
	pcDNA 3.1 (+) KIH 6-8 Renilla luciferase-EMCV IRES-Firefly luciferase	pcDNA 3.1 (+) WT Renilla luciferase-EMCV IRES-Firefly luciferase	pcDNA 3.1 (+) Ubiquitin-VKIH- Renilla luciferase-EMCV IRES-Firefly luciferase	pcDNA 3.1 (+) ITM2C- Renilla luciferase-EMCV IRES-Firefly luciferase			pcDNA 3.1 (+) KAH 3-5 Renilla luciferase-EMCV IRES-Firefly luciferase	pcDNA 3.1 (+) RIH 3-5 Renilla luciferase-EMCV IRES-Firefly luciferase
	pcDNA 3.1 (+) KIH 7-9 Renilla luciferase-EMCV IRES-Firefly luciferase	pcDNA 3.1 (+) KIH 3-5 Renilla luciferase-EMCV IRES-Firefly luciferase	pcDNA 3.1 (+) Ubiquitin-MKIH- Renilla luciferase-EMCV IRES-Firefly luciferase	pcDNA 3.1 (+) ASGR1- Renilla luciferase-EMCV IRES-Firefly luciferase			pcDNA 3.1 (+) KIA 3-5 Renilla luciferase-EMCV IRES-Firefly luciferase	pcDNA 3.1 (+) SERF2-Renilla luciferase-EMCV IRES-Firefly luciferase
	pcDNA 3.1 (+) AIH 3-5 Renilla luciferase-EMCV IRES-Firefly luciferase	pcDNA 3.1 (+) WT T2A Renilla luciferase-EMCV IRES-Firefly luciferase	pcDNA 3.1 (+) Ubiquitin-KIH- Renilla luciferase-EMCV IRES-Firefly luciferase	pcDNA 3.1 (+) NSG1- Renilla luciferase-EMCV IRES-Firefly luciferase			pcDNA 3.1 (+) KAA 3-5 Renilla luciferase-EMCV IRES-Firefly luciferase	pcDNA 3.1 (+) RAD51C-Renilla luciferase-EMCV IRES-Firefly luciferase
	pcDNA 3.1 (+) RIH 3-5 Renilla luciferase-EMCV IRES-Firefly luciferase	pcDNA 3.1 (+) KIH T2A 3-5 Renilla luciferase-EMCV IRES-Firefly luciferase	pcDNA 3.1 (+) WT Renilla luciferase-EMCV IRES-Firefly luciferase	pcDNA 3.1 (+) ITM2B- Renilla luciferase-EMCV IRES-Firefly luciferase			pcDNA 3.1 (+) AIH 3-5 Renilla luciferase-EMCV IRES-Firefly luciferase	pcDNA 3.1 (+) ENOSF1-Renilla luciferase-EMCV IRES-Firefly luciferase
	pcDNA 3.1 (+) HIH 3-5 Renilla luciferase-EMCV IRES-Firefly luciferase	pcDNA 3.1 (+) WT T2S Renilla luciferase-EMCV IRES-Firefly luciferase	pcDNA 3.1 (+) KIH 3-5 Renilla luciferase-EMCV IRES-Firefly luciferase				pcDNA 3.1 (+) AIA 3-5 Renilla luciferase-EMCV IRES-Firefly luciferase	pcDNA 3.1 (+) ZCCHC9-Renilla luciferase-EMCV IRES-Firefly luciferase
	pcDNA 3.1 (+) KAH 3-5 Renilla luciferase-EMCV IRES-Firefly luciferase	pcDNA 3.1 (+) KIH T2S 3-5 Renilla luciferase-EMCV IRES-Firefly luciferase	pcDNA 3.1 (+) AIH 3-5 Renilla luciferase-EMCV IRES-Firefly luciferase				pcDNA 3.1 (+) AAH 3-5 Renilla luciferase-EMCV IRES-Firefly luciferase	pcDNA 3.1 (+) PRR5L-Renilla luciferase-EMCV IRES-Firefly luciferase
	pcDNA 3.1 (+) KLH 3-5 Renilla luciferase-EMCV IRES-Firefly luciferase	pcDNA 3.1 (+) WT T2Q Renilla luciferase-EMCV IRES-Firefly luciferase	pcDNA 3.1 (+) RIH 3-5 Renilla luciferase-EMCV IRES-Firefly luciferase				pcDNA 3.1 (+) AIA 3-5 Renilla luciferase-EMCV IRES-Firefly luciferase	pcDNA 3.1 (+) PTRG1-Renilla luciferase-EMCV IRES-Firefly luciferase
	pcDNA 3.1 (+) KVH 3-5 Renilla luciferase-EMCV IRES-Firefly luciferase	pcDNA 3.1 (+) KIH T2Q 3-5 Renilla luciferase-EMCV IRES-Firefly luciferase					pcDNA 3.1 (+) AAA 3-5 Renilla luciferase-EMCV IRES-Firefly luciferase	pcDNA 3.1 (+) PTPN6-Renilla luciferase-EMCV IRES-Firefly luciferase
	pcDNA 3.1 (+) KYH 3-5 Renilla luciferase-EMCV IRES-Firefly luciferase	pcDNA 3.1 (+) WT T2D Renilla luciferase-EMCV IRES-Firefly luciferase					pcDNA 3.1 (+) KIH 4-6 Renilla luciferase-EMCV IRES-Firefly luciferase
	pcDNA 3.1 (+) KIA 3-5 Renilla luciferase-EMCV IRES-Firefly luciferase	pcDNA 3.1 (+) KIH T2D 3-5 Renilla luciferase-EMCV IRES-Firefly luciferase					pcDNA 3.1 (+) KIH 5-7 Renilla luciferase-EMCV IRES-Firefly luciferase
	pcDNA 3.1 (+) KIF 3-5 Renilla luciferase-EMCV IRES-Firefly luciferase	pcDNA 3.1 (+) WT T2E Renilla luciferase-EMCV IRES-Firefly luciferase					pcDNA 3.1 (+) KIH 6-8 Renilla luciferase-EMCV IRES-Firefly luciferase
	pcDNA 3.1 (+) KIY 3-5 Renilla luciferase-EMCV IRES-Firefly luciferase	pcDNA 3.1 (+) KIH T2E 3-5 Renilla luciferase-EMCV IRES-Firefly luciferase					pcDNA 3.1 (+) KIH 7-9 Renilla luciferase-EMCV IRES-Firefly luciferase
	pcDNA 3.1 (+) KIW 3-5 Renilla luciferase-EMCV IRES-Firefly luciferase	pcDNA 3.1 (+) WT T2V Renilla luciferase-EMCV IRES-Firefly luciferase					pJR103 non-targeting 1 +2
	pcDNA 3.1 (+) KAA 3-5 Renilla luciferase-EMCV IRES-Firefly luciferase	pcDNA 3.1 (+) KIH T2V 3-5 Renilla luciferase-EMCV IRES-Firefly luciferase					pJR103 non-targeting 3 + 4
	pcDNA 3.1 (+) AIA 3-5 Renilla luciferase-EMCV IRES-Firefly luciferase						pJR103 UBR4 1 + 2
	pcDNA 3.1 (+) AAH 3-5 Renilla luciferase-EMCV IRES-Firefly luciferase						pJR103 KCMF1 1 + 2
	pcDNA 3.1 (+) AAA 3-5 Renilla luciferase-EMCV IRES-Firefly luciferase
