## Supplementary material for "UBR4 regulates a MetAP2-dependent Arg/N-degron pathway": Supp Table 2

### Sheet: ST2 Primers and Oligos
Renilla luciferase variants		Ubiquitin fusion variants		CRISPR plasmids		N-terminal fusions
Primer/Oligo name	Sequence (5' to 3')	Primer name	Sequence (5' to 3')	Oligo name	Sequence (5' to 3')	Oligo name	Sequence (5' to 3')
KIH 3-5	CTAGCCACCATGACCAAGATCCACAGCAAGGTGTACGACCCCGAGCAGCGCAAGCGCATGATCACCGGCCCCCAGTGGTG / GGCCCACCACTGGGGGCCGGTGATCATGCGCTTGCGCTGCTCGGGGTCGTACACCTTGCTGTGGATCTTGGTCATGGTGG	Ubiquitin-TSKV-RIF SDM.FOR	ACCAGCAAGGTGTACGACCCC	LentiCRISPR v2 Non-targeting	caccgATCGTTTCCGCTTAACGGCG / aaacCGCCGTTAAGCGGAAACGATc	GNL2 1-24	ATGGTGAAGCCCAAGTACAAAGGACGGAGCACCATCAACCCGTCCAAGGCCAGCACAAACCCAGATCGAGTGgccacctccgccctgggg / ccccagggcggaggtggcCACTCGATCTGGGTTTGTGCTGGCCTTGGACGGGTTGATGGTGCTCCGTCCTTTGTACTTGGGCTTCACCAT
KIH 4-6	CTAGCCACCATGACCAGCAAGATCCACAAGGTGTACGACCCCGAGCAGCGCAAGCGCATGATCACCGGCCCCCAGTGGTG / GGCCCACCACTGGGGGCCGGTGATCATGCGCTTGCGCTGCTCGGGGTCGTACACCTTGTGGATCTTGCTGGTCATGGTGG	Ubiquitin-TKIH-RIF SDM.FOR	ACCAAGATCCACAGCAAGGTGTAC	LentiCRISPR v2 UBR4	caccgGGCCTCTCGAAGATGAACACCG / aaacCGGTGTTCATCTTCGAGAGGCc	BRSK2 1-24	ATGAAGGTGGAGCGGGAGATCGCGATCCTGAAGCTCATTGAGCACCCCCACGTCCTAAAGCTGCACGACGTTgccacctccgccctgggg / ccccagggcggaggtggcAACGTCGTGCAGCTTTAGGACGTGGGGGTGCTCAATGAGCTTCAGGATCGCGATCTCCCGCTCCACCTTCAT
KIH 5-7	CTAGCCACCATGACCAGCAAGAAGATCCACGTGTACGACCCCGAGCAGCGCAAGCGCATGATCACCGGCCCCCAGTGGTG / GGCCCACCACTGGGGGCCGGTGATCATGCGCTTGCGCTGCTCGGGGTCGTACACGTGGATCTTCTTGCTGGTCATGGTGG	Ubiquitin-VKIH-RIF SDM.FOR	AGGAAGATCCACAGCAAGGTGTAC	pJR103 Non-targeting 1	ttgGGAGTTAAGGCCTCGTCTAGgtttc / ctctgaaacCTAGACGAGGCCTTAACTCCcaacaag	CALY 1-24	ATGGTGAAGCTGGGCTGCAGCTTCTCTGGGAAGCCAGGTAAAGACCCTGGGGACCAGGATGGGGCTGCCATGgccacctccgccctgggg / ccccagggcggaggtggcCATGGCAGCCCCATCCTGGTCCCCAGGGTCTTTACCTGGCTTCCCAGAGAAGCTGCAGCCCAGCTTCACCAT
KIH 6-8	CTAGCCACCATGACCAGCAAGGTGAAGATCCACTACGACCCCGAGCAGCGCAAGCGCATGATCACCGGCCCCCAGTGGTG / GGCCCACCACTGGGGGCCGGTGATCATGCGCTTGCGCTGCTCGGGGTCGTAGTGGATCTTCACCTTGCTGGTCATGGTGG	Ubiquitin-MKIH-RIF SDM.FOR	ATGAAGATCCACAGCAAGGTGTAC	pJR103 Non-targeting 2	gaaaGTCCCAGGCTCTCCACTATGgtttaagagc / ttagctcttaaacCATAGTGGAGAGCCTGGGAC	ITM2C 1-24	ATGGTGAAGATTAGCTTCCAGCCCGCCGTGGCTGGCATCAAGGGCGACAAGGCTGACAAGGCGTCGGCGTCGgccacctccgccctgggg / ccccagggcggaggtggcCGACGCCGACGCCTTGTCAGCCTTGTCGCCCTTGATGCCAGCCACGGCGGGCTGGAAGCTAATCTTCACCAT
KIH 7-9	CTAGCCACCATGACCAGCAAGGTGTACAAGATCCACGACCCCGAGCAGCGCAAGCGCATGATCACCGGCCCCCAGTGGTG / GGCCCACCACTGGGGGCCGGTGATCATGCGCTTGCGCTGCTCGGGGTCGTGGATCTTGTACACCTTGCTGGTCATGGTGG	Ubiquitin-KIH-RIF SDM.FOR	AGGAAGATCCACAGCAAGGTGTAC	pJR103 Non-targeting 3	ttgGGCGGGCGCAAGACGTGGCAgtttc / ctctgaaacTGCCACGTCTTGCGCCCGCCcaacaag	ASGR1 1-24	ATGACCAAGGAGTATCAAGACCTTCAGCATCTGGACAATGAGGAGAGTGACCACCATCAGCTCAGAAAAGGGgccacctccgccctgggg / ccccagggcggaggtggcCCCTTTTCTGAGCTGATGGTGGTCACTCTCCTCATTGTCCAGATGCTGAAGGTCTTGATACTCCTTGGTCAT
AIH 3-5 RIF SDM.FOR	AGCCACCATGACCGCCATCCACAGCAAGG	Ubiqutin RIF SDM.REV	ACCACCTCTCAGACGCAG	pJR103 Non-targeting 4	gaaaGGCTAGAACCCACACTCTTAgtttaagagc / ttagctcttaaacTAAGAGTGTGGGTTCTAGCC	NSG1 1-24	ATGGTGAAGTTGGGGAACAATTTCGCAGAGAAGGGCACCAAGCAGCCGCTGCTGGAGGATGGCTTCGACACCgccacctccgccctgggg / ccccagggcggaggtggcGGTGTCGAAGCCATCCTCCAGCAGCGGCTGCTTGGTGCCCTTCTCTGCGAAATTGTTCCCCAACTTCACCAT
RIH 3-5 SDM.FOR	AGCCACCATGACCAGGATCCACAGCAAGGTGTACG			pJR103 MetAP2 1	ttgGATCCAGGTCGCCATTCAGGgtttc / ctctgaaacCCTGAATGGCGACCTGGATCcaacaag	ITM2B 1-24	ATGGTGAAGGTGACGTTCAACTCCGCTCTGGCCCAGAAGGAGACCAAGAAGGACGAGCCCAAGAGCGGCGAGgccacctccgccctgggg / ccccagggcggaggtggcCTCGCCGCTCTTGGGCTCGTCCTTCTTGGTCTCCTTCTGGGCCAGAGCGGAGTTGAACGTCACCTTCACCAT
HIH 3-5 SDM.FOR	AGCCACCATGACCCACATCCACAGCAAGGTGTACG			pJR103 MetAP2 2	gaaaGGACCTGGATCCAGACGACAgtttaagagc / ttagctcttaaacTGTCGTCTGGATCCAGGTCC	SERF2 1-24	ATGACCCGCGGTAACCAGCGTGAGCTCGCCCGCCAGAAGAATATGAAAAAGCAGAGCGACTCGGTTAAGGGAgccacctccgccctgggg / ccccagggcggaggtggcTCCCTTAACCGAGTCGCTCTGCTTTTTCATATTCTTCTGGCGGGCGAGCTCACGCTGGTTACCGCGGGTCAT
KAH 3-5 RIF SDM.FOR	AGCCACCATGACCAAGGCCCACAGCAAGG			pJR103 UBR4 1	ttgGCGTTGGCGGAGGGAAACCCgtttc / ctctgaaacGGGTTTCCCTCCGCCAACGCcaacaag	RAD51C 1-24	ATGCGCGGGAAGACGTTCCGCTTTGAAATGCAGCGGGATTTGGTGAGTTTCCCGCTGTCTCCAGCGGTGCGGgccacctccgccctgggg / ccccagggcggaggtggcCCGCACCGCTGGAGACAGCGGGAAACTCACCAAATCCCGCTGCATTTCAAAGCGGAACGTCTTCCCGCGCAT
KLH 3-5 SDM.FOR	AGCCACCATGACCAAGCTGCACAGCAAGGTGTACG			pJR103 UBR4 2	gaaaGCTACTGCGGCTCCCTCCGGgtttaagagc / ttagctcttaaacCCGGAGGGAGCCGCAGTAGC	ENOSF1 1-24	ATGGTGCGCGGCAGGATCTCCCGGCTCTCGGTCCGGGACGTGCGCTTCCCCACGTCGCTTGGGGGCCACGGCgccacctccgccctgggg / ccccagggcggaggtggcGCCGTGGCCCCCAAGCGACGTGGGGAAGCGCACGTCCCGGACCGAGAGCCGGGAGATCCTGCCGCGCACCAT
KVH 3-5 SDM.FOR	AGCCACCATGACCAAGGTGCACAGCAAGGTGTACG			pJR103 KCMF1 1	ttgGCAGCGCCGGGACCCCGCGGgtttc / ctctgaaacCCGCGGGGTCCCGGCGCTGCcaacaag	ZCCHC9 1-24	ATGACCAGGTGGGCCCGAGTTAGTACCACATATAACAAGAGAGCCTTGCCTGCAACATCATGGGAGGACATGgccacctccgccctgggg / ccccagggcggaggtggcCATGTCCTCCCATGATGTTGCAGGCAAGGCTCTCTTGTTATATGTGGTACTAACTCGGGCCCACCTGGTCAT
KYH 3-5 SDM.FOR	AGCCACCATGACCAAGTACCACAGCAAGGTGTACG			pJR103 KCMF1 2	gaaaGGACATCCTAGTTCAGACGGgtttaagagc / ttagctcttaaacCCGTCTGAACTAGGATGTCC	PRR5L 1-24	ATGACCCGCGGCTTCGCTCCCATTCTGCCCGTCGAGTTCCACAAGATGGGCTCCTTCCGCAGGCCTAGACCGgccacctccgccctgggg / ccccagggcggaggtggcCGGTCTAGGCCTGCGGAAGGAGCCCATCTTGTGGAACTCGACGGGCAGAATGGGAGCGAAGCCGCGGGTCAT
KIA 3-5 RIF SDM.FOR	AGCCACCATGACCAAGATCGCCAGCAAGG					PTRG1 1-24	ATGGTTCGTACTAAGACATGGACCCTGAAGAAGCACTTTGTTGGCTATCCTACTAATAGTGACTTTGAGTTGgccacctccgccctgggg / ccccagggcggaggtggcCAACTCAAAGTCACTATTAGTAGGATAGCCAACAAAGTGCTTCTTCAGGGTCCATGTCTTAGTACGAACCAT
KIF 3-5 SDM.FOR	AGCCACCATGACCAAGATCTTCAGCAAGG					PTPN6 1-24	ATGGTGAGGTGGTTTCACCGAGACCTCAGTGGGCTGGATGCAGAGACCCTGCTCAAGGGCCGAGGTGTCCACgccacctccgccctgggg / ccccagggcggaggtggcGTGGACACCTCGGCCCTTGAGCAGGGTCTCTGCATCCAGCCCACTGAGGTCTCGGTGAAACCACCTCACCAT
KIY 3-5 SDM.FOR	AGCCACCATGACCAAGATCTACAGCAAGG
KIW 3-5 SDM.FOR	AGCCACCATGACCAAGATCTGGAGCAAGG
AIA 3-5 RIF SDM.FOR	AGCCACCATGACCGCCATCGCCAGCAAGG
AAH 3-5 RIF SDM.FOR	AGCCACCATGACCGCCGCCCACAGCAAGG
AAA 3-5 RIF SDM.FOR	AGCCACCATGACCGCCGCCGCCAGCAAGG
WT T2A RIF SDM.FOR	AGCCACCATGGCCAGCAAGGTGT
KIH T2A RIF SDM.FOR	AGCCACCATGGCCAAGATCCACAGCAAGG
WT T2S RIF SDM.FOR	AGCCACCATGTCCAGCAAGGTGT
KIH T2S RIF SDM.FOR	AGCCACCATGTCCAAGATCCACAGCAAGG
WT T2Q SDM.FOR	AGCCACCATGCAGAGCAAGGTGT
KIH T2Q SDM.FOR	AGCCACCATGCAGAAGATCCACAGCAAGG
WT T2D SDM.FOR	AGCCACCATGGACAGCAAGGTGT
KIH T2D SDM.FOR	AGCCACCATGGACAAGATCCACAGCAAGG
WT T2E RIF SDM.FOR	AGCCACCATGGAGAGCAAGGTGT
KIH T2E RIF SDM.FOR	AGCCACCATGGAGAAGATCCACAGCAAGG
WT T2V RIF SDM.FOR	AGCCACCATGGTGAGCAAGGTGT
KIH T2V RIF SDM.FOR	AGCCACCATGGTGAAGATCCACAGCAAGG
RIF SDM.REV	AGCCAGCTTGGGTCTCCC
